# Transcriptome analysis of *Medicago truncatula* Autoregulation of Nodulation mutants reveals that disruption of the SUNN pathway causes constitutive expression changes in a small group of genes, but the overall response to rhizobia resembles wild type, including induction of *TML1* and *TML2*

**DOI:** 10.1101/2023.01.19.524769

**Authors:** Elise L. Schnabel, Suchitra A. Chavan, Yueyao Gao, William L. Poehlman, F. Alex Feltus, Julia A. Frugoli

## Abstract

Nodule number regulation in legumes is controlled by a feedback loop that integrates nutrient and rhizobia symbiont status signals to regulate nodule development. Signals from the roots are perceived by shoot receptors, including a CLV1-like receptor-like kinase known as SUNN in the annual medic *Medicago truncatula*. In the absence of functional SUNN, the autoregulation feedback loop is disrupted, resulting in hypernodulation. To elucidate early autoregulation mechanisms disrupted in *SUNN* mutants, we searched for genes with altered expression in the loss-of-function *sunn-4* mutant and included the *rdn1-2* autoregulation mutant for comparison. We identified constitutively altered expression of small groups of genes in *sunn-4* roots, including higher levels of transcription factor *NF-YA2*, and in *sunn-4* shoots. All genes with verified roles in nodulation that were induced in wild type roots during the establishment of nodules were also induced in *sunn-4*, including, surprisingly, autoregulation genes *TML2* and *TML1*. Among all genes with a differential response to rhizobia in wild type roots, only an isoflavone-7-O-methyltransferase gene (Medtr7g014510) was found to be unresponsive in *sunn-4*. In shoot tissues of wild type, eight rhizobia-responsive genes were identified, including a MYB family transcription factor gene (Medtr3111880) which remained at a baseline level in *sunn-4*; three genes were found to be induced by rhizobia in shoots of *sunn-4* but not wild type. We also cataloged the temporal induction profiles of many small secreted peptide (MtSSP) genes in nodulating root tissues, encompassing members of twenty-four peptide families, including the CLE and IRON MAN families. The discovery that expression of *TML* genes in roots, a key factor in inhibiting nodulation in response to autoregulation signals, is also triggered in *sunn-4* in the section of roots analyzed suggests that the mechanism of TML regulation in *M. truncatula* may be more complex than published models.
