## Supplemental Data Set 1 for "Transcriptome analysis of *Medicago truncatula* Autoregulation of Nodulation mutants reveals that disruption of the SUNN pathway causes constitutive expression changes in a small group of genes, but the overall response to rhizobia resembles wild type, including induction of *TML1* and *TML2*"

### Sheet: Sheet1
Supplemental Data Set 1: Read mapping and alignment for all libraries in this manuscript
Sample Name	Genotype	Tissue	Treatment	Timepoint	Rep #	Raw_Input_Pairs	Pairs_After_Trimming	Single_Concordant_Alignments	Overall_Alignment_Rate(%)
SC201	A17	root	control	0hr	rep1	40154703	34865664	29135360	0.9719
SC202	A17	root	control	12hr	rep1	23427794	22226110	18629494	0.9828
SC203	A17	root	control	24hr	rep1	21760785	20068060	17591680	0.9812
SC204	A17	root	control	48hr	rep1	21683622	19968811	17159367	0.9825
SC205	A17	root	control	72hr	rep1	24560822	23128831	19130583	0.9803
SC401	A17	root	Control	0hr	rep2	25261227	23970036	19575413	0.9759
SC402	A17	root	Control	12hr	rep2	20615353	18841926	16567613	0.9795
SC403	A17	root	Control	24hr	rep2	39357486	36119522	31937357	0.9833
SC404	A17	root	Control	48hr	rep2	31374289	29014911	25226507	0.9796
SC405	A17	root	Control	72hr	rep2	35706546	32520569	28017788	0.9821
SC601	A17	root	Control	0hr	rep3	34520772	33304260	27905878	0.9754
SC602	A17	root	Control	12hr	rep3	31948803	30822439	25368104	0.9743
SC603	A17	root	Control	24hr	rep3	33820142	32845546	27422992	0.9754
SC604	A17	root	Control	48hr	rep3	33418674	32478372	27223802	0.9784
SC605	A17	root	Control	72hr	rep3	37583570	36382994	31057596	0.978
SC701	A17	root	Inoculated	0hr	rep1	27015336	25838027	22833232	0.9514
SC702	A17	root	Inoculated	12hr	rep1	22356167	21240112	19361799	0.9653
SC703	A17	root	Inoculated	24hr	rep1	24367084	23300580	21004175	0.9602
SC704	A17	root	Inoculated	48hr	rep1	25163611	24001727	21509067	0.9554
SC705	A17	root	Inoculated	72hr	rep1	27051201	26212428	23133195	0.9408
SC711	A17	root	Inoculated	0hr	rep2	25030420	23888936	21139549	0.9515
SC712	A17	root	Inoculated	12hr	rep2	24839594	23761446	21383364	0.9595
SC713	A17	root	Inoculated	24hr	rep2	23380736	22277025	20057347	0.9582
SC714	A17	root	Inoculated	48hr	rep2	21446465	20511979	18389424	0.9563
SC715	A17	root	Inoculated	72hr	rep2	23175955	22207297	19574492	0.9456
SC721	A17	root	Inoculated	0hr	rep3	24133577	22920306	20367126	0.954
SC722	A17	root	Inoculated	12hr	rep3	25194746	24208681	21518471	0.956
SC723	A17	root	Inoculated	24hr	rep3	23381241	22390023	20114205	0.9584
SC724	A17	root	Inoculated	48hr	rep3	23908643	22744267	20791907	0.9666
SC725	A17	root	Inoculated	72hr	rep3	27452149	26350587	23646934	0.9554
SC701S	sunn-4	root	Inoculated	0hr	rep1	30158591	28915752	23244078	0.9225
SC702S	sunn-4	root	Inoculated	12hr	rep1	37102254	35638798	24426848	0.9278
SC703S	sunn-4	root	Inoculated	24hr	rep1	35532244	34264269	19144395	0.9159
SC704S	sunn-4	root	Inoculated	48hr	rep1	31764432	30676462	28751613	0.9523
SC705S	sunn-4	root	Inoculated	72hr	rep1	29820799	28368137	33245150	0.9526
SC711S	sunn-4	root	Inoculated	0hr	rep2	60037037	58895702	52263330	0.9635
SC712S	sunn-4	root	Inoculated	12hr	rep2	49706167	48794893	44681483	0.9732
SC713S	sunn-4	root	Inoculated	24hr	rep2	49207312	47751292	42858226	0.9656
SC714S	sunn-4	root	Inoculated	48hr	rep2	55889785	54868310	50016373	0.9712
SC715S	sunn-4	root	Inoculated	72hr	rep2	52500327	51526426	46932269	0.9707
SC721S	sunn-4	root	Inoculated	0hr	rep3	50474030	49282473	43887215	0.9652
SC722S	sunn-4	root	Inoculated	12hr	rep3	52507781	51422831	46740155	0.9723
SC723S	sunn-4	root	Inoculated	24hr	rep3	57513326	56454490	51385740	0.973
SC724S	sunn-4	root	Inoculated	48hr	rep3	54742804	53618377	48724905	0.9723
SC725S	sunn-4	root	Inoculated	72hr	rep3	46083642	45197979	41155583	0.9708
SC701D	rdn1-2	root	Inoculated	0hr	rep1	26716770	26066716	23205852	0.9779
SC702D	rdn1-2	root	Inoculated	12hr	rep1	23641066	23134308	23717454	0.98
SC703D	rdn1-2	root	Inoculated	24hr	rep1	24499707	23995066	19915759	0.9778
SC704D	rdn1-2	root	Inoculated	48hr	rep1	50593691	49271914	45417264	0.9792
SC705D	rdn1-2	root	Inoculated	72hr	rep1	30396447	29727237	27516036	0.9775
SC711D	rdn1-2	root	Inoculated	0hr	rep2	28499972	27874573	25541874	0.9786
SC712D	rdn1-2	root	Inoculated	12hr	rep2	26020025	25524069	50919237	0.9801
SC713D	rdn1-2	root	Inoculated	24hr	rep2	26549133	25984303	57946781	0.9777
SC714D	rdn1-2	root	Inoculated	48hr	rep2	26499063	25861906	18755726	0.9794
SC715D	rdn1-2	root	Inoculated	72hr	rep2	26715996	26080756	46850165	0.9791
SC721D	rdn1-2	root	Inoculated	0hr	rep3	23154437	22620026	53943489	0.9799
SC722D	rdn1-2	root	Inoculated	12hr	rep3	24476073	23865930	21954697	0.9782
SC723D	rdn1-2	root	Inoculated	24hr	rep3	23987385	23452333	20477498	0.9807
SC724D	rdn1-2	root	Inoculated	48hr	rep3	31117149	30547833	27896125	0.9758
SC725D	rdn1-2	root	Inoculated	72hr	rep3	23171511	22732824	20937158	0.9778
SC731S	sunn-4	root	control	0hr	rep1	32849286	31601911	28454477	0.9523
SC732S	sunn-4	root	control	12hr	rep1	22251336	20981657	19278175	0.9705
SC733S	sunn-4	root	control	24hr	rep1	25078968	23664900	21787319	0.9717
SC734S	sunn-4	root	control	48hr	rep1	22248934	21105781	19410091	0.9726
SC735S	sunn-4	root	control	72hr	rep1	23433866	21349252	19615833	0.9695
SC741S	sunn-4	root	control	0hr	rep2	30060118	28746883	26605401	0.9735
SC742S	sunn-4	root	control	12hr	rep2	27161022	26116037	23934825	0.97
SC743S	sunn-4	root	control	24hr	rep2	27076440	25992464	23801550	0.9689
SC744S	sunn-4	root	control	48hr	rep2	26906115	25774673	23836060	0.9732
SC745S	sunn-4	root	control	72hr	rep2	23857222	22945361	20920164	0.9665
SC751S	sunn-4	root	control	0hr	rep3	28058862	27003543	24918607	0.9726
SC752S	sunn-4	root	control	12hr	rep3	23273346	22263218	20557623	0.9727
SC753S	sunn-4	root	control	24hr	rep3	32642183	31164787	28822017	0.9732
SC754S	sunn-4	root	control	48hr	rep3	29794462	28426530	26135252	0.9675
SC755S	sunn-4	root	control	72hr	rep3	24088700	22792423	20963754	0.972
SC701AL	A17	shoot	control	0hr	rep1	57035733	54870232	43149288	0.9191
SC702AL	A17	shoot	control	12hr	rep1	33936341	32707333	25808772	0.9201
SC703AL	A17	shoot	control	24hr	rep1	36685708	35321689	30217979	0.9484
SC704AL	A17	shoot	control	48hr	rep1	42392883	41067237	33054325	0.9246
SC705AL	A17	shoot	control	72hr	rep1	41869390	39675648	34667971	0.9475
SC711AL	A17	shoot	Control	0hr	rep2	22017829	21621740	19933246	0.9776
SC712AL	A17	shoot	Control	12hr	rep2	24328545	23830874	21890676	0.9799
SC713AL	A17	shoot	Control	24hr	rep2	25194326	24754672	22613208	0.9774
SC714AL	A17	shoot	Control	48hr	rep2	44632611	43577323	40213993	0.9779
SC715AL	A17	shoot	Control	72hr	rep2	45439773	44571344	41019516	0.978
SC721AL	A17	shoot	Control	0hr	rep3	30543655	30015176	27466842	0.9783
SC722AL	A17	shoot	Control	12hr	rep3	21536013	21141234	19553393	0.982
SC723AL	A17	shoot	Control	24hr	rep3	23352072	22820110	21054962	0.9793
SC724AL	A17	shoot	Control	48hr	rep3	22960280	22460078	20726632	0.9793
SC725AL	A17	shoot	Control	72hr	rep3	27105044	26578030	24544252	0.9772
SC731AL	A17	shoot	Inoculated	0hr	rep1	49306409	48273064	44370133	0.9792
SC732AL	A17	shoot	Inoculated	12hr	rep1	19941456	19563938	18049740	0.9802
SC733AL	A17	shoot	Inoculated	24hr	rep1	25000396	24380743	22582574	0.9796
SC734AL	A17	shoot	Inoculated	48hr	rep1	22251176	21772518	20022688	0.9761
SC735AL	A17	shoot	Inoculated	72hr	rep1	18674569	18298932	16830425	0.9758
SC741AL	A17	shoot	Inoculated	0hr	rep2	23256521	22733562	20826101	0.9779
SC742AL	A17	shoot	Inoculated	12hr	rep2	20584248	20152469	18539614	0.9791
SC743AL	A17	shoot	Inoculated	24hr	rep2	24566049	24030647	22256252	0.9812
SC744AL	A17	shoot	Inoculated	48hr	rep2	23870886	23309759	21334236	0.9768
SC745AL	A17	shoot	Inoculated	72hr	rep2	19585551	19257063	17828920	0.9795
SC751AL	A17	shoot	Inoculated	0hr	rep3	25962569	25472155	23230760	0.9775
SC752AL	A17	shoot	Inoculated	12hr	rep3	24211248	23778690	21945424	0.9816
SC753AL	A17	shoot	Inoculated	24hr	rep3	25057672	24538895	22537503	0.9787
SC754AL	A17	shoot	Inoculated	48hr	rep3	22997809	22579849	20971036	0.9812
SC755AL	A17	shoot	Inoculated	72hr	rep3	24876089	24317168	22584883	0.9813
SC701SL	sunn-4	shoot	Inoculated	0hr	rep1	57785576	56411939	51923922	0.9805
SC702SL	sunn-4	shoot	Inoculated	12hr	rep1	31009480	29912054	28482713	0.9261
SC703SL	sunn-4	shoot	Inoculated	24hr	rep1	24780311	23875092	28099208	0.933
SC704SL	sunn-4	shoot	Inoculated	48hr	rep1	35069292	33889025	24655681	0.9271
SC705SL	sunn-4	shoot	Inoculated	72hr	rep1	40775844	39244236	22524504	0.9241
SC711SL	sunn-4	shoot	Inoculated	0hr	rep2	31189914	30620171	28028651	0.9767
SC712SL	sunn-4	shoot	Inoculated	12hr	rep2	20893616	20540080	18986683	0.9812
SC713SL	sunn-4	shoot	Inoculated	24hr	rep2	31819729	31078862	28662455	0.9796
SC714SL	sunn-4	shoot	Inoculated	48hr	rep2	25179353	24617332	22652037	0.9776
SC715SL	sunn-4	shoot	Inoculated	72hr	rep2	22106582	21631373	19952721	0.9783
SC721SL	sunn-4	shoot	Inoculated	0hr	rep3	44732106	43690427	39877777	0.9784
SC722SL	sunn-4	shoot	Inoculated	12hr	rep3	51551132	50587703	46321470	0.9811
SC723SL	sunn-4	shoot	Inoculated	24hr	rep3	45835090	44798645	41032798	0.9808
SC724SL	sunn-4	shoot	Inoculated	48hr	rep3	43357526	42190022	38751791	0.9799
SC725SL	sunn-4	shoot	Inoculated	72hr	rep3	53016570	51805493	47942240	0.98
SC701DL	rdn1-2	shoot	Inoculated	0hr	rep1	25880703	25348814	23914435	0.9745
SC702DL	rdn1-2	shoot	Inoculated	12hr	rep1	26321904	25791512	21035604	0.9732
SC703DL	rdn1-2	shoot	Inoculated	24hr	rep1	22032315	21589656	22166870	0.9767
SC704DL	rdn1-2	shoot	Inoculated	48hr	rep1	25696055	25097810	23275068	0.9801
SC705DL	rdn1-2	shoot	Inoculated	72hr	rep1	21874841	21422663	19881648	0.9798
SC711DL	rdn1-2	shoot	Inoculated	0hr	rep2	28257191	27699972	25554431	0.9737
SC712DL	rdn1-2	shoot	Inoculated	12hr	rep2	56570814	55534334	23569209	0.9786
SC713DL	rdn1-2	shoot	Inoculated	24hr	rep2	64491795	63214202	23856154	0.9751
SC714DL	rdn1-2	shoot	Inoculated	48hr	rep2	20685362	20251058	23932775	0.9772
SC715DL	rdn1-2	shoot	Inoculated	72hr	rep2	51997643	50843740	23998437	0.9757
SC721DL	rdn1-2	shoot	Inoculated	0hr	rep3	60032272	58927354	20614984	0.9714
SC722DL	rdn1-2	shoot	Inoculated	12hr	rep3	48950341	47833315	43903729	0.9825
SC723DL	rdn1-2	shoot	Inoculated	24hr	rep3	22632092	22173007	21545059	0.9768
SC724DL	rdn1-2	shoot	Inoculated	48hr	rep3	20646042	20242146	18773619	0.9802
SC725DL	rdn1-2	shoot	Inoculated	72hr	rep3	22519188	21997011	20377864	0.9796
