## Supplemental Data Set2 for "Transcriptome analysis of *Medicago truncatula* Autoregulation of Nodulation mutants reveals that disruption of the SUNN pathway causes constitutive expression changes in a small group of genes, but the overall response to rhizobia resembles wild type, including induction of *TML1* and *TML2*"

### Sheet: Sheet1
Supplemental Data set 2
Data underlying heat maps, organized in sheets by Figure reference.

### Sheet: F1Always different in AON roots
Average FPKMs of genes found in root segments to be consitutively higher or lower than wild type in sunn-4 and/or rdn1-2			Average FPKM across 5 time points
Category	Mtv4.1	MtrunA17 v5	A17 -R t=0	A17 -R t=12	A17 -R t=24	A17 -R t=48	A17 -R t=72	A17 +R t=0	A17 +R t=12	A17 +R t=24	A17 +R t=48	A17 +R t=72	sunn4 +R t=0	sunn4 +R t=12	sunn4 +R t=24	sunn4 +R t=48	sunn4 +R t=72	rdn1-2 +R t=0	rdn1-2 +R t=12	rdn1-2 +R t=24	rdn1-2 +R t=48	rdn1-2 +R t=72	sunn4 -R t=0	sunn4 -R t=12	sunn4 -R t=24	sunn4 -R t=48	sunn4 -R t=72	Annotation
higher in mutants	Medtr1g048470	MtrunA17Chr2g0318821	0.773626	0.932985	0.791607	0.681154	0.556449	0.920377	0.70284	0.998281	1.06493	0.945855	16.1705	19.4432	19.0793	15.0976	16.8906	14.673	19.8031	16.6023	14.1968	13.9643	30.2201	20.5478	21.4928	26.461	24.8664	1366 aa hypothetical protein
higher in mutants	Medtr4g010910	MtrunA17Chr4g0003521	1.5092	2.4977	1.88879	2.71189	1.86103	1.16965	1.86847	1.66726	1.27866	0.889857	7.56378	11.2641	9.43306	7.68841	8.4847	3.80456	5.4703	4.35373	4.08106	4.31783	9.55352	9.58838	10.3324	9.85156	9.79664	89 aa hypothetical protein
higher in mutants	Medtr2g094160	MtrunA17Chr2g0326561	31.1267	28.2717	26.8238	21.1688	19.7921	35.2093	38.545	38.6471	26.3643	28.8796	80.2023	98.9828	85.1065	72.9694	85.1499	97.4177	90.8379	85.8717	70.0641	80.5503	60.9383	52.7449	47.543	50.1874	49.517	4-hydroxy-3-methylbut-2-enyl diphosphate synthase
higher in mutants	Medtr3g054170	-	0.108117	0.0363647	0.016113	0.033261	0	0.264376	0.120714	0.280637	0.184989	0.102554	3.46139	2.25115	1.52706	0.57444	3.15252	3.56526	2.34746	1.10068	0.449139	0.193817	6.018	3.68858	4.9574	1.31897	6.04745	legume lectin beta domain protein
higher in mutants	Medtr1g054735	MtrunA17Chr1g0176231	0.0116293	0.0135263	0	0.00759767	0.0884577	0.187062	0.196519	0.174642	0.107208	0.142509	0.558642	0.468161	0.581375	0.354966	0.357897	0.83586	0.506763	0.516183	0.3978	0.425919	0.759422	0.489642	0.47213	0.567546	0.639436	calmodulin-binding family protein
higher in mutants	Medtr2g014200	MtrunA17Chr2g0282521	0.21156	0.327793	0	0.044754	0.165183	0.180238	0	0.188288	0.108566	0.108585	1.11685	0.792016	1.10078	0.898761	0.244852	0.80708	0.156513	0.550176	0.913021	0.585507	1.27525	1.06659	1.578	2.14436	1.01549	MtSPL4; SQUAMOSA Promoter Binding Protein-Like transcription factor
higher in mutants	Medtr7g106450	MtrunA17Chr7g0267581	5.54167	13.479	15.3867	22.132	24.5544	7.94392	13.3674	20.3797	24.2898	33.7462	42.2065	42.8056	34.233	32.8484	51.4386	35.3107	32.9621	31.0331	30.2268	53.1187	49.0158	50.9941	52.0075	51.9342	46.49	NF-YA2
higher in mutants	Medtr6g038230	MtrunA17Chr6g0464871	0.341653	0.958472	0.622483	0.862871	1.15648	0.950822	1.302	2.46575	1.79335	1.38813	3.87586	3.9441	4.25964	3.6616	6.80568	2.98555	2.95595	2.75754	2.80868	4.23729	5.09999	3.74704	3.3213	4.22143	3.45217	UDP-glucosyltransferase family protein
lower in mutants	Medtr2g090685	MtrunA17Chr2g0324901	14.4108	22.405	17.8192	15.6935	9.6319	20.4112	27.9187	28.482	19.0266	13.4902	2.15025	3.8761	4.77912	0.892107	0.753165	0	0.465676	0.237417	0.017435	0.0437733	0.553644	0.799471	0.598419	3.67115	0.848078	55 aa type II membrane protein
higher in s4	Medtr6g018390	MtrunA17Chr6g0457531	0.208614	0.608784	0.443953	0.551728	0.624962	0.535708	0.898795	0.909228	1.26244	1.17019	5.22205	7.68216	6.74286	6.51065	7.21466	0.712342	1.25207	0.940022	1.09506	1.01502	6.72209	5.46458	5.79701	6.88379	5.85478	F-box SKIP23-like protein
higher in s4	Medtr6g048860	MtrunA17Chr6g0468911	0.263664	0.345996	0.160812	0.132501	0.612279	0.554464	0	0.671856	0.54568	0.0416173	2.77397	1.90907	2.39897	2.43359	3.12335	0.638301	0.379738	0.315494	0.321472	0.0803697	2.21343	2.88849	2.30637	2.79216	1.67522	AAA family ATPase
higher in s4	Medtr4g037465	MtrunA17Chr4g0019271	0.01331	0.043116	0	0.0464293	0.017474	0	0	0.0624917	0	0.0333713	0.786951	0.747832	0.886905	0.702645	1.08219	0.0474487	0.301315	0.235165	0.245453	0.143528	1.19738	1.10654	1.00953	1.06001	0.591144	F-Box protein
higher in s4	Medtr3g463140	MtrunA17Chr3g0104371	0	0	0	0	0	0	0	0	0	0	0.77448	1.49873	1.14386	0.615036	0.464823	0	0	0	0	0.0674047	1.0833	0.451195	0.746671	1.07898	0.911286	131 aa hypothetical protein
higher in s4	Medtr1g058050	MtrunA17Chr1g0177931	0.748098	0.624609	1.06879	1.43202	1.18149	0.158643	0.0808243	0.292604	0.0914143	0.101727	2.92591	3.75105	3.43764	3.82836	4.74858	0.064463	0.0866157	0.0197297	0.0342093	0.04595	2.77993	3.07105	3.04828	2.94028	2.54014	MSF1 family protein
higher in s4	Medtr1g054730	MtrunA17Chr1g0176221	0	0	0	0	0	0.030625	0	0.0842957	0	0.0385343	0.206788	0.294786	0.267848	0.309779	0.104163	0.116365	0.050917	0.0586183	0.145113	0.0371293	0.645838	0.37985	0.391982	0.331002	0.348519	pfkB family carbohydrate kinase
higher in s4	Medtr2g098170	MtrunA17Chr2g0328951	0.439164	0.419417	0.779828	0.603833	1.14147	0.170015	0.149467	0.308846	0.097291	0.117887	2.24553	2.38753	2.56968	3.11347	3.4902	0.0639823	0.177937	0.185336	0.11545	0	2.15606	2.27049	2.8273	1.73925	2.3196	MSF1 family protein
lower in s4	Medtr4g057730	MtrunA17Chr4g0028411	0.82567	2.62118	1.47068	2.21184	2.3761	1.45611	3.3701	3.83344	2.26039	1.83162	0.248302	0.242063	0.456705	0.182961	0.218017	2.23047	6.63435	2.726	1.15709	0.826283	0.646057	0.248186	0.194303	0.491493	0.288184	4-coumarate:CoA ligase-like protein
lower in s4	Medtr5g058000	MtrunA17Chr5g0423851	0.186895	0.42851	0.230586	0.305641	0.409432	0.352227	0.877206	1.11075	1.01908	1.21672	0.00614433	0.0409667	0.065556	0.052872	0.0842613	0.569587	0.559554	0.814035	0.60509	0.786474	0.0108207	0.0912367	0.0135983	0.015201	0.0438013	F-box/RNI/FBD-like domain protein, putative
lower in s4	Medtr7g028557	-	2.73061	5.74713	3.10684	3.53152	3.61726	3.74836	6.91908	7.11228	4.17397	6.77573	0	0	0.0385793	0.076415	0	4.5357	5.19732	3.51556	2.44723	4.17112	0	0	0	0	0	MtrunA17Chr7g0224711 48 aa hypothetical
lower in s4	Medtr7g028553	-	2.3344	3.80668	2.3537	1.99661	2.27805	3.094	3.32738	2.76983	2.88768	2.25431	0	0.019759	0	0	0	2.30533	3.16905	2.03807	1.90712	1.98248	0	0	0	0	0	MtrunA17Chr7g0224711 48 aa hypothetical
lower in s4	Medtr6g038240	MtrunA17Chr6g0464881	5.52699	14.0162	6.31542	8.43834	8.59307	8.88952	15.9308	17.5831	12.8858	13.0094	0.317641	0.515904	0.390913	0.750037	2.47258	10.4606	11.9559	10.6535	10.3945	13.5069	0.876148	0.820414	0.656954	0.54788	0.647857	UDP-glucosyltransferase family protein
lower in s4	Medtr2g426070	-	0.721281	1.64447	1.18027	2.08441	1.69969	0.890591	1.5643	1.71138	1.53739	1.72213	0.748364	0.918181	0.61427	0.405275	0.675517	1.54414	1.49455	1.73161	1.34245	1.31237	0.630805	0.867552	0.594789	0.530307	0.876049	F-box protein interaction domain protein
lower in s4	Medtr1g107385	MtrunA17Chr1g0207991	2.17487	3.1374	2.59405	2.79054	2.41098	2.5375	2.44375	2.27765	2.23904	2.98649	1.13624	1.69436	1.48378	1.70738	1.84324	2.56047	2.51561	2.90127	2.81263	3.57628	1.96029	1.41485	1.07821	1.64256	1.72252	F-box/RNI/FBD-like domain protein
lower in s4	Medtr3g080370	MtrunA17Chr3g0119511	0.341973	0.645193	0.536246	0.701416	0.734556	0.488448	0.742684	0.581208	0.622286	0.775015	0.235521	0.269201	0.310658	0.231297	0.255336	0.527617	1.13475	0.643595	0.542926	0.654564	0.256917	0.176505	0.244306	0.496262	0.291441	F-box protein interaction domain protein
lower in s4	Medtr3g065345	MtrunA17Chr3R0213060	7.30792	12.2013	13.0275	12.6735	8.81825	10.0916	14.9541	14.8837	12.5349	11.8512	2.56894	2.51325	2.05078	3.04456	2.8355	10.1863	15.8809	14.1345	12.9479	14.1165	2.53456	2.55598	1.49103	1.88211	1.28588	MtrunA17Chr3g0110301 MtNPF4.9
lower in s4	Medtr8g089500	MtrunA17Chr8g0381151	0.611182	0.726792	1.06853	0.849451	0.975419	0.866648	0.981013	0.99479	1.1123	1.10176	0.336003	0.441325	0.498515	0.575078	0.572008	1.11932	1.19144	1.36522	1.33418	1.30411	0.761424	0.527273	0.671603	0.57465	0.485428	plant phospholipase-like protein
lower in s4	Medtr7g080020	MtrunA17Chr7g0249311	0.377552	0.617983	0.352389	0.371402	0.603126	0.681669	0.653276	0.873118	0.902179	0.697496	0.200327	0.226407	0.264252	0.177842	0.328753	0.555129	0.620628	0.680163	0.556782	0.609359	0.221552	0.146187	0.187067	0.153815	0.1627	WRKY family transcription factor
lower in s4	Medtr3g065350	-	2.0948	5.371	2.5356	4.54718	3.8095	3.71945	6.7076	5.77776	4.35318	4.49077	1.19233	0.836802	0.975411	1.27975	1.43187	5.84762	7.90483	6.623	6.34378	7.21992	1.56681	1.08775	0.560177	0.825887	0.206816	MtrunA17Chr3g0110301 MtNPF4.9
lower in s4	Medtr8g031550	MtrunA17Chr8g0349591	2.04912	3.42057	1.95909	3.44086	2.92227	1.64704	2.57733	2.17546	2.42742	2.57627	1.04013	1.66448	1.14854	0.980701	1.23172	2.39737	3.41542	2.63975	2.2551	2.95742	1.89912	1.53902	1.25726	1.96776	1.49489	potassium efflux antiporter
higher in rdn1-2	Medtr8g006925	MtrunA17Chr8g0335391	1.20673	1.25305	0.606677	0.377645	1.16499	0.925775	1.26811	0.841031	0.313352	0.492496	0.202977	0.229397	0.109593	0.477685	0.189137	19.793	30.5284	18.4181	10.8131	14.7551	0.226196	0.084096	0.123528	0.240234	0.194913	58 aa hypothetical protein
higher in rdn1-2	Medtr3g099180	MtrunA17Chr3g0132191	0.953752	0.649926	0.0331973	0.664325	0.78576	1.24319	0.453059	0.521023	1.0565	0.769238	1.57611	1.71434	1.38617	1.6474	2.56387	3.07002	3.68187	3.60598	3.50559	5.39014	0.899618	1.07628	1.40919	0.824548	1.35245	NF-YC3
lower in rdn1-2	Medtr5g089520	MtrunA17Chr5g0441831	10.765	12.6123	12.1928	15.0677	15.8062	13.9332	13.8325	14.1313	16.2484	16.823	10.7864	13.8411	13.4045	18.5476	22.2684	0.706775	1.12159	1.03786	1.15617	2.60998	13.9853	15.7853	15.0264	12.7553	16.3324	MtRDN1

### Sheet: F2 always different AON shoots
Average FPKMs of genes found in seedling shoots to be consitutively higher or lower than wild type in sunn-4 and/or rdn1-2			Average FPKM across 5 time points
Category	Mtv4.1	MtrunA17 v5	A17 -R t=0	A17 -R t=12	A17 -R t=24	A17 -R t=48	A17 -R t=72	A17 +R t=0	A17 +R t=12	A17 +R t=24	A17 +R t=48	A17 +R t=72	sunn4 +R t=0	sunn4 +R t=12	sunn4 +R t=24	sunn4 +R t=48	sunn4 +R t=72	rdn1-2 +R t=0	rdn1-2 +R t=12	rdn1-2 +R t=24	rdn1-2 +R t=48	rdn1-2 +R t=72	annotation
higher in mutants	Medtr1g048470	MtrunA17Chr2g0318821	0.248164	0.462607	0.450378	0.40293	0.617884	0.381933	0.538217	0.337918	0.606368	0.372544	9.04264	10.7642	12.6124	11.0391	12.5472	10.3395	12.3062	11.8239	11.0937	13.6148	113 aa hypothetical protein
higher in mutants	Medtr7g063260	MtrunA17Chr7g0239451	17.5578	17.7404	13.4618	11.837	14.1958	10.9528	9.40167	8.95166	7.71161	10.2086	28.2995	28.0667	24.2813	20.9641	26.2895	27.3747	29.779	23.1099	21.2629	21.6116	NAD(P)-binding rossmann-fold protein
higher in mutants	Medtr2g094160	MtrunA17Chr2g0326561	119.334	85.5172	124.698	116.898	123.158	109.583	81.4198	115.525	113.341	112.052	228.839	168.95	218.91	225.604	245.64	210.231	180.363	235.558	231.307	218.837	4-hydroxy-3-methylbut-2-enyl diphosphate synthase
higher in mutants	Medtr4g080920	MtrunA17Chr4g0041751	0.39147	1.04823	0.495561	0.290298	0.297638	0.204234	0.896394	0.60074	0.244505	0.49678	1.54802	2.81133	2.62141	1.58489	2.16144	1.63402	2.52231	2.29587	1.33681	2.10099	polyubiquitin 3
higher in mutants	Medtr2g100900	MtrunA17Chr2g0331021	2.57813	4.49615	1.32453	1.66321	1.22193	2.02398	2.23788	1.09276	1.10637	0.881084	6.08373	5.28469	4.55217	3.45659	1.98835	5.58041	6.77894	4.33166	3.33346	1.77938	histidine phosphotransfer protein
higher in mutants	Medtr2g070110	MtrunA17Chr2g0312711	0.231746	0.0589453	0.331954	0.124289	0.45009	0.235453	0.187462	0.117331	0.190058	0.0158067	0.526149	0.340395	0.680493	0.605675	0.634926	0.730377	0.620078	0.637376	0.773412	1.00671	glutathione S-transferase, amine-terminal domain protein
lower in mutants	Medtr2g031930	MtrunA17Chr2g0293421	4.70984	4.87562	4.22468	4.75501	4.81251	4.48713	4.67647	4.73726	4.94192	4.76629	2.86105	2.15202	2.59823	2.82502	2.8524	2.73909	1.94569	2.97554	3.16835	3.48204	KAO2 cytochrome P450 family ent-kaurenoic acid oxidase
lower in mutants	Medtr4g124020	MtrunA17Chr4g0069381	1.13126	1.7141	1.0516	1.58599	1.3053	1.13107	1.47229	1.35156	1.6842	1.84681	0.583412	0.816696	0.735091	0.877176	1.00028	0.357531	0.425573	0.313632	0.410254	0.403539	MtrunA17_Chr4g0069381 80 aa hypothetical protein
lower in mutants	Medtr2g091110	MtrunA17Chr2g0325231	1.02606	1.43058	1.1123	1.61134	2.17617	0.977996	0.910873	0.877865	1.13393	1.5212	0.361605	0.402683	0.436019	0.647896	0.895876	0.329748	0.398557	0.585526	0.574248	0.718895	frigida-LIKE protein
lower in mutants	Medtr4g061050	MtrunA17Chr4g0030081	6.6687	7.19781	6.83189	8.9337	10.3022	5.24166	6.67235	7.28518	7.91456	8.12157	2.77392	2.64258	2.73449	3.75349	4.66055	3.86792	4.62879	5.39196	5.8573	6.9853	structural maintenance-like chromosomes-protein
lower in mutants	Medtr2g093430	MtrunA17Chr2g0326101	7.28289	8.07134	7.59038	9.71603	7.50109	9.46022	8.00768	9.62856	10.4204	9.75234	3.92554	3.08807	3.39749	3.83438	4.20169	3.77253	3.74626	4.25428	4.05428	3.85912	PhyCys45 cystatin domain protein
lower in mutants	Medtr0054s0090	MtrunA17Chr6g0477491	3.49295	4.07523	4.12147	5.21634	5.44113	4.32927	4.26865	3.63906	5.7882	6.00449	0.116018	0.135775	0.163352	0.495373	0.189074	0.295986	0.100575	0.132764	0.367174	0.136254	F-box protein interaction domain protein
lower in mutants	Medtr2g010920	MtrunA17Chr2g0280551	2.32477	1.95953	1.83348	1.65551	2.01932	1.53669	1.58396	1.58501	1.46118	1.30184	0.399854	0.323081	0.246141	0.342268	0.363258	0.117172	0.150218	0.071412	0.215686	0.18223	F-box protein interaction domain protein
lower in mutants	Medtr7g007370	MtrunA17Chr7g0215541	0.939607	0.777994	0.737771	1.47229	1.41654	0.636843	0.878859	0.551081	1.30598	0.978068	0.00613	0.0720887	0	0.0257387	0.011262	0.222857	0.379606	0.254216	0.262691	0.226686	F-box/RNI/FBD-like domain protein
lower in mutants	Medtr7g080020	MtrunA17Chr7g0249311	0.350674	0.539674	0.452958	0.541811	0.535743	0.404522	0.592103	0.341609	0.439579	0.594011	0.0853907	0.122681	0.0985157	0.138918	0.167066	0.0837743	0.250927	0.144351	0.236778	0.206712	WRKY family transcription factor
lower in mutants	Medtr4g045790	MtrunA17Chr4g0023861	1.9578	3.88925	3.31114	3.05126	2.93545	3.05283	3.39196	2.16558	2.78492	3.13794	0.491574	0.428195	0.810776	0.597985	1.01332	0.309233	0.519451	0.479439	0.599495	0.550096	43 aa hypothetical protein
lower in mutants	Medtr1g075180	MtrunA17Chr1g0187001	1.8681	2.81167	2.42928	3.33891	3.23383	1.85322	2.90393	2.33477	3.16245	2.69657	1.64129	1.61134	1.59609	1.20885	1.03715	1.43957	2.0857	1.74969	2.22979	1.78165	sieve element occlusion protein
higher in s4	Medtr7g011390	MtrunA17Chr2g0318821	0.00774333	0	0.019477	0.0135517	0	0	0	0.0860553	0.007403	0	0.335037	0.83211	0.627139	0.898188	0.858763	0.160965	0.36623	0.266354	0.244583	0.123917	191 aa hypothetical protein
higher in s4	Medtr3g463140	MtrunA17Chr7g0239451	0	0.0467103	0	0.0374903	0	0	0	0.0228193	0	0	1.64255	1.65991	1.47412	1.48515	1.86701	0	0	0	0	0	131 aa hypothetical protein
higher in s4	Medtr2g010280	MtrunA17Chr2g0326561	8.98516	3.15055	11.2618	9.11425	7.05164	5.80149	3.13375	7.15593	7.80505	7.51448	40.9043	27.3265	25.1301	46.792	48.3147	9.22914	5.58647	7.12538	8.28392	10.8885	cytochrome P450 family protein
higher in s4	Medtr6g018390	MtrunA17Chr4g0041751	1.77206	2.00065	1.742	1.96714	2.25685	1.60015	2.06332	1.28224	2.07544	2.1984	6.44866	6.52549	5.81199	6.61464	7.62141	1.29408	1.88461	1.74062	1.46379	2.01724	F-box SKIP23-like protein
higher in s4	Medtr0027s0200	MtrunA17Chr2g0331021	0	0.0243923	0	0.022483	0	0	0.046365	0.0782867	0.0562333	0.073378	1.15218	0.883668	0.900997	1.23192	1.18733	0.0361253	0.018996	0	0	0.0541163	MtrunA17_Chr7g0240781 183 aa protein
higher in s4	Medtr5g089690	MtrunA17Chr2g0312711	2.16379	2.05991	2.88056	4.25054	3.93829	2.16479	2.72111	2.97432	4.13839	3.90942	4.71917	4.32593	5.27023	6.20756	6.61139	1.55273	1.94101	3.56026	2.08319	2.74296	nonsense-mediated mRNA decay protein
higher in s4	Medtr1g058050	MtrunA17Chr2g0293421	0.375441	0.0347887	0.263152	0.0895563	0.147551	0.672471	0.199132	0.390781	0.523584	0.330918	2.45552	2.70386	2.71274	2.51843	2.9504	0.157994	0.205772	0.208823	0.251048	0.240274	MSF1 family protein
higher in s4	Medtr6g048860	MtrunA17Chr4g0069381	0.0107017	0.0283137	0.0711957	0	0.0180853	0.278487	0.10969	0.152088	0.136167	0.0818037	1.81883	1.93523	1.70727	1.5789	2.27301	0.0976297	0.005056	0	0	0.0625477	AAA family ATPase
higher in s4	Medtr2g098170	MtrunA17Chr2g0325231	0.187453	0.057752	0.131928	0.204395	0.113975	0.543223	0.149952	0.359519	0.60361	0.302303	1.92503	2.29106	2.09662	2.45754	1.91389	0.198415	0.220695	0.125296	0.190397	0.149666	MSF1 family protein
higher in s4	Medtr0027s0180	MtrunA17Chr4g0030081	0.0579327	0.130794	0.064378	0.0635893	0.10317	0.0791537	0.176483	0.0642483	0.146022	0.205368	1.00339	0.610815	1.03066	1.09009	0.997463	0.05374	0.0741053	0.200492	0.262399	0.135874	MtrunA17_Chr7g0240781 183 aa protein
higher in s4	Medtr6g053980	MtrunA17Chr2g0326101	0	0	0	0	0	0	0	0	0	0	0.258135	0.355992	0.413841	0.700121	0.846828	0	0	0	0	0	chromatin modification-related protein Eaf7
higher in s4	Medtr4g037465	MtrunA17Chr6g0477491	0.305147	0.507324	0.429191	0.362289	0.338451	0.649183	0.493773	0.439501	0.552666	0.553062	1.2515	1.22155	1.12999	1.69214	2.41732	0.436895	0.678934	0.713497	0.578955	0.912768	F-box protein interaction domain protein
higher in s4	Medtr5g064180	MtrunA17Chr2g0280551	0.759831	1.02245	1.08593	0.846892	1.27587	1.88176	0.994606	1.4446	1.53167	1.41921	2.47126	2.21746	2.82986	3.18527	3.77602	1.09269	0.859028	0.766786	0.632558	0.763075	236 aa hypothetical protein
lower in s4	Medtr3g065345	MtrunA17Chr3R0213060	6.43396	10.8103	8.68536	7.82264	6.41779	9.3624	10.8944	8.07639	8.88714	7.20317	1.69289	1.1004	0.798646	1.81462	1.46491	7.70244	9.14622	7.29061	8.63453	7.50081	Myb/SANT-like DNA-binding domain protein
lower in s4	Medtr6g038240	MtrunA17Chr6g0464881	5.06098	7.90129	6.99802	7.78292	9.32646	4.8202	7.92894	6.91212	7.27643	10.179	0.607238	0.768944	0.569399	1.46719	1.30569	3.79146	5.88771	6.31317	6.38846	6.02803	UDP-glucosyltransferase family protein
lower in s4	Medtr7g028557	-	2.89577	3.66821	2.95778	2.6808	2.95757	4.33362	4.44488	4.00692	5.76499	4.60216	0	0	0	0.068427	0	3.60752	4.48255	3.94618	3.97135	4.57583	MtrunA17Chr7g0224711 48 aa hypothetical **
lower in s4	Medtr7g028553	-	2.1564	2.86723	2.63631	2.97465	2.65092	2.6402	3.40983	3.37908	2.82487	3.07617	0	0	0	0.202141	0	2.39754	2.74674	3.07265	3.01428	3.46221	MtrunA17Chr7g0224711 48 aa hypothetical **
lower in s4	Medtr5g058000	MtrunA17Chr5g0423851	0.354048	0.693885	0.738811	1.30863	0.571042	0.601153	0.840975	0.502957	0.902025	0.966096	0.0265027	0.051736	0.0130877	0.0730773	0.0487537	0.441103	0.640949	0.582293	0.377474	0.526293	F-box/RNI/FBD-like domain protein, putative
lower in s4	Medtr8g023760	MtrunA17Chr8g0345591	0.280785	0.706921	0.301905	0.406235	0.360994	0.706703	0.578661	0.446002	0.65043	0.400541	0.135964	0.104364	0.0796037	0.0765573	0.0379247	0.361187	0.795457	0.410656	0.624524	0.300031	3-oxo-5-alpha-steroid 4-dehydrogenase
lower in s4	Medtr5g084370	MtrunA17Chr5g0438421	0.620657	0.659663	0.498991	0.533666	0.517485	0.945014	0.770155	0.954154	0.674955	0.679735	0.053058	0.097399	0.114828	0.432866	0.235486	0.63384	0.866604	0.669042	0.850224	0.543495	transmembrane protein, putative
lower in s4	Medtr6g015695	-	1.65918	3.90415	2.24249	2.36211	2.40126	1.91983	3.439	2.43656	2.57386	2.5255	0.680168	1.33818	0.550907	0.861531	0.723786	1.05844	3.08579	2.18217	1.93478	1.7085	disease resistance protein (TIR-NBS-LRR class)
lower in s4	Medtr3g065350	-	3.37744	7.16662	4.92586	5.54135	3.30557	5.06568	5.96262	3.84759	4.35582	4.21056	0.714052	0.696745	0.343238	0.733178	0.885532	2.96441	3.35128	3.21387	3.91625	2.84505	MtrunA17Chr3g0110301 MtNPF4.9 **
lower in s4	Medtr8g089500	MtrunA17Chr8g0381151	1.75081	2.22093	1.51195	1.81465	1.83326	1.63517	1.89694	1.42029	1.65247	1.60977	0.824321	0.742381	0.479834	0.75589	0.730401	1.85355	1.823	1.64286	1.45817	1.46451	plant phospholipase-like protein
lower in s4	Medtr6g015490	MtrunA17Chr6g0454951	1.66866	3.47478	2.55704	4.12035	5.06736	2.28143	3.64845	2.57492	4.27294	4.25831	1.21444	1.57296	1.22732	2.36233	1.68045	2.0487	3.33943	2.84174	3.99841	3.21013	disease resistance protein (TIR-NBS-LRR class)
lower in s4	Medtr6g464120	MtrunA17Chr6g0474541	3.45743	2.99532	2.53778	2.35706	1.78597	2.57338	3.08613	2.13955	2.08871	1.85341	1.08798	1.62592	0.879923	0.808089	0.781806	3.53944	3.39237	3.1919	1.89701	2.43878	gibberellin receptor GID1, putative
lower in s4	Medtr8g023760	MtrunA17Chr8g0345591	0.280785	0.706921	0.301905	0.406235	0.360994	0.706703	0.578661	0.446002	0.65043	0.400541	0.135964	0.104364	0.0796037	0.0765573	0.0379247	0.361187	0.795457	0.410656	0.624524	0.300031	3-oxo-5-alpha-steroid 4-dehydrogenase
higher in rdn1-2	Medtr8g006925	MtrunA17Chr8g0345591	1.75639	1.99177	1.9268	1.51061	1.9042	2.93386	2.43238	2.43287	1.75659	1.38184	0.715487	1.31244	1.14737	2.47166	1.02884	12.5699	22.5786	17.9941	16.4417	19.0491	MtrunA17Chr8g0335391 59 aa hypothetical protein
lower in rdn1-2	Medtr5g016200	MtrunA17Chr8g0345591	0.792559	0.991679	0.719964	0.968847	0.968685	0.5724	1.00823	0.558985	1.07319	1.22623	0.598567	0.862543	0.597475	0.728357	0.886473	0.424341	0.412197	0.405732	0.199228	0.554755	DNA-directed RNA polymerase II
lower in rdn1-2	Medtr6g088245	MtrunA17Chr8g0335391	1.05426	1.18835	0.921289	0.726195	0.801096	0.690429	0.789152	1.09898	0.832833	0.817791	1.39259	1.14948	1.09265	1.26469	1.17061	0.169957	0.12631	0.0854547	0.162022	0.0746317	disease resistance protein (TIR-NBS-LRR class)
lower in rdn1-2	Medtr2g095060	MtrunA17Chr5g0401571	0.611754	1.27127	2.37453	2.49743	2.45212	0.376274	1.37107	0.639589	1.74245	2.05594	0.461881	0.83196	0.998404	0.888179	0.70164	0.0337613	0.0605953	0.100414	0.258994	0.174135	Ripening related protein family
lower in rdn1-2	Medtr5g085950	MtrunA17Chr6g0486481	1.76423	2.91135	2.20183	2.86243	2.96981	2.01302	3.01316	2.37705	2.95937	3.83542	2.03797	3.43999	2.08341	3.34227	3.85119	0.731236	1.54699	1.19432	1.71986	1.73623	MMS19 nucleotide excision repair-like protein
lower in rdn1-2	Medtr5g089520	MtrunA17Chr2g0327031	4.70801	9.46889	5.89952	6.63523	6.78201	6.30677	10.3642	6.07846	6.45232	6.06947	5.41186	8.16551	5.44803	5.85202	6.35393	0.427833	0.754321	0.488804	0.664388	0.635664	MtRDN1

### Sheet: F3Induced known nod genes roots
Average FPKMs of known nodulation genes found to be induced by rhizobia			Average FPKM across 5 time points
Mtv4.1	MtrunA17 v5	Mt Gene Name	A17 -R t=0	A17 -R t=12	A17 -R t=24	A17 -R t=48	A17 -R t=72	A17 +R t=0	A17 +R t=12	A17 +R t=24	A17 +R t=48	A17 +R t=72	sunn4 +R t=0	sunn4 +R t=12	sunn4 +R t=24	sunn4 +R t=48	sunn4 +R t=72	rdn1-2 +R t=0	rdn1-2 +R t=12	rdn1-2 +R t=24	rdn1-2 +R t=48	rdn1-2 +R t=72	sunn4 -R t=0	sunn4 -R t=12	sunn4 -R t=24	sunn4 -R t=48	sunn4 -R t=72
Medtr4g074130	MtrunA17Chr4g0037611	MtGA2ox10	1.03	1.04	0.3	0.75	1.16	2.83	16.72	8.18	4.49	2.84	3.43	16.44	10.93	5.89	4.61	2.18	22.14	16.13	7.41	5.28	0.36	2.13	1.71	0.89	1.81
Medtr4g116990	MtrunA17Chr4g0065501	MtNFH1	2.37	0.41	0.12	0.8	2.21	4.95	9.05	5.4	3.8	5.17	6.83	10.46	7.9	5.77	3.4	4.93	11.57	10.25	4.75	6.64	0.21	1.63	1.1	1.48	0.56
Medtr5g005290	MtrunA17Chr5g0393841	NMNa	0.39	0.04	0	0.11	0.11	0.82	7.14	4.15	1.47	3.35	0.63	3.47	3	3.4	9.37	0.68	3.28	4.25	4.38	8.12	0.03	0.3	0.17	0.68	0.12
Medtr6g027840	MtrunA17Chr6g0461061	MtVPY	6.72	4.04	5.24	1.9	3.83	9.05	24.54	14.83	8.24	19.65	14.86	26.59	20.4	14.03	47.37	15.81	25.47	18.74	15.78	55.28	6.56	11.83	7.1	7.38	5.05
Medtr2g103330	MtrunA17Chr2g0332731	MtNPD4	0	0	0	0	0	0	0.25	1.01	0.22	0.82	0	0.17	0.35	0	1.45	0	0.57	0.74	0.14	3.47	0.03	0	0	0	0
Medtr2g103360	MtrunA17Chr2g0332751	MtNPD5	0	0	0	0.02	0.03	0.17	5.98	8.74	1.22	8.4	0.07	6.95	7.61	0.89	8.41	1	8.2	7.98	2.54	22.12	0.11	0.69	0.22	0	0.09
Medtr4g079610	MtrunA17Chr4g0040951	MtCLE13	0.02	0.02	0.04	0	0	0.59	12.81	12.21	5.22	10.13	0.74	16.67	21.4	21.22	20.19	1.94	11.9	13.06	16.23	20.41	0.08	0.49	0.53	0.08	0.09
Medtr5g099060	MtrunA17Chr5g0448621	MtNIN	1.78	1.68	0.41	0.26	0.26	2.25	25.41	18.46	6.59	20.18	8.47	26.16	24.46	20.4	52.06	9.91	18.78	20.45	20.18	51.53	1.04	5.45	3.12	2.03	1.76
Medtr4g129010	MtrunA17Chr4g0072901	MtSPK1	0.96	1.28	1.18	4.85	2.9	6.34	35.93	26.25	13.25	25.33	12.3	51.74	47.79	41.36	83.65	14.58	49.17	46.3	44.94	92.38	4.03	8.75	5.17	3.13	2.12
Medtr3g106420	MtrunA17Chr3g0137261	MtFLOT2	0.06	0.05	0.14	0.13	0.27	0.04	0.75	1.15	0.38	2	0.14	1.11	1.59	1.48	4.16	0.08	0.87	1.38	1.5	6.08	0.17	0.35	0.26	0.15	0.13
Medtr5g031880	MtrunA17Chr5g0412151	MtPLT3	2.27	2.5	4.93	5.84	6.94	3.14	18.69	18.76	12.87	21.25	5.36	31.15	43.8	67.39	63.06	4.04	24.91	31.86	54.6	50.55	3.44	7.47	7.04	3.64	4.83
Medtr6g023805	MtrunA17Chr6g0459491	MtTML2	1.09	0.76	2.13	2.95	1.92	3.45	9.73	21.25	20.14	22.68	3.1	16.6	18.86	9.54	7	3.61	9.49	16.85	21.04	19.49	2.23	1.71	1.32	1.44	1.64
Medtr7g096870	MtrunA17Chr7g0261231	MtPT12	0	0	0.01	0	0	0.01	0.05	0.13	0.06	0.19	0	0.04	0.14	0.11	0.34	0	0.13	0.23	0.2	0.64	0	0.01	0.02	0	0
Medtr5g033490	MtrunA17Chr5g0413071	MtLYK10	0.15	0.12	0.03	0.5	0.46	1.69	17.71	11.52	5.24	12.44	4.27	20.66	16.15	14.27	29.05	8.38	21.25	16.65	15.29	33.6	2.8	5.22	2.88	0.88	1.17
Medtr4g051330	MtrunA17Chr3g0082861	MtRR5/MtRR9/MtRR11-like	0.02	0.59	0.22	2.42	0.45	0.29	1.73	2.3	1.08	1.4	0.7	2.15	3.53	2.49	5.62	1.12	2.06	3.51	2.99	6.17	0.26	0.17	0.46	0.23	0.2
Medtr3g015490	MtrunA17Chr3g0082861	MtRR5/MtRR9/MtRR11-like	0.75	0.92	1.53	5.7	1.86	1.56	6.4	8.12	2.85	6.68	1.71	7.77	10.1	8.15	14.41	3.53	6.88	9.27	9.77	18.05	1.04	1.94	1.89	1.69	1.53
Medtr8g038210	MtrunA17Chr8g0352611	MtANN1	18.92	25.94	28.89	46.86	62.63	53.72	118.39	140.52	122.79	174.11	45.63	140.72	169.27	220.13	376.59	60.68	122.09	141.32	172.49	293.76	72.22	92.49	96.21	56.65	65.87
Medtr8g020840	MtrunA17Chr8g0344101	MtNSP1	2.16	3.4	3.5	3.79	2.45	6.6	16.06	15.56	7.97	14.17	9.91	15.89	18.06	13.12	30.65	12.75	18.37	17.33	15.13	30.77	10.96	10.36	7.82	8.71	7.23
Medtr3g078250	MtrunA17Chr3g0117921	MtRINRK	0	0	0	0.02	0.01	0.07	3.12	3.63	2.32	11.4	0.15	3.98	5	10.3	41.89	0.4	4.82	5.96	12.06	53.78	0.12	0.16	0.1	0.07	0.05
Medtr3g086320	MtrunA17Chr3g0123331	MtNPL	0.01	0	0	0	0.05	0.06	10.09	7.56	7.6	42.7	0.23	9.7	8.2	31.64	182.12	0.06	8.69	12.32	34.99	201.95	0	0.03	0.03	0	0
Medtr5g094210	MtrunA17Chr5g0445131	nsLTP53	113.45	38.01	71.62	62.08	38.67	155.43	154.99	323.59	277.07	824.7	139.88	229.34	611.88	986.69	1775.18	117.43	208.91	328.45	858.62	1390.65	102.05	91.59	177.1	43.76	79.52
Medtr1g090807	MtrunA17Chr1g0197491	MtRPG	0.06	0.06	0.03	0.06	0.17	0.18	3.7	4.82	4.65	15.27	0.25	3.79	6.79	21.31	41.17	0.23	4.1	8.21	24.38	52.16	0.07	0.21	0.13	0.15	0.04
Medtr3g079850	MtrunA17Chr3g0119041	MtSymCRK	0.22	0.22	0.33	0.11	0.16	0.33	1.17	2.44	1.18	8.89	0.26	1.87	3.55	5.94	21.13	0.66	2.21	3.19	6.58	34.02	0.51	0.29	0.38	0.25	0.42
Medtr1g056530	MtrunA17Chr1g0177091	MtNF-YA1	0	0.01	0.01	0	0.13	0.12	5.51	11.82	13.84	95.36	0.55	16.28	27.04	142.31	454.82	0.6	13.86	24.47	129.68	493.46	0.13	0.26	0.11	0.09	0.04
Medtr3g099620	MtrunA17Chr3g0132471	MtbHLH1	18.43	8.46	9.14	9.06	14.93	19.38	28.37	55.46	24.42	44.37	27.24	65.86	142.3	133.18	128.95	19.51	79.71	120.08	141.75	100.67	12.71	21.91	20.13	9.55	11.32
Medtr2g103313	MtrunA17Chr2g0332681	MtNPD3	0	0	0	0	0	0	0.31	1.54	0.35	3.24	0	0.12	0.65	0.12	4.88	0	1.09	2.29	1.03	17.34	0	0	0	0	0
Medtr7g029290	MtrunA17Chr7g0225551	MtTML1	3.26	4.12	3.41	7.89	9.34	6.79	7.57	13.68	20.09	31.72	3.6	8.38	8.04	5.16	25.59	8.11	7.88	11.42	21.57	36.49	11.34	6.81	7.74	9.06	6.89
Medtr1g010270	MtrunA17Chr1g0148521	MtMOT1.2	0	0.04	0.01	1.48	0.47	0.01	0	0.01	0.93	3.07	0	0	0.01	0.99	3.32	0	0	0.02	1.28	6.37	0.02	0.11	0.03	0.02	0.02
Medtr4g008860	MtrunA17Chr4g0002631	MtEFD	0.52	1.73	1.27	1.43	2.86	1.78	3.21	4.54	7.68	28.6	1.5	2.93	3.76	7.78	53.12	2.82	3.56	3.31	9.87	96.83	6.02	3.06	3.33	3.66	2.99
Medtr1g492760	MtrunA17Chr1g0198151	MtDME	0.11	0.09	0	0.03	0.08	0.1	0.15	0.1	0.08	0.45	0.06	0.05	0.05	0.13	0.4	0.11	0.06	0.13	0.12	0.8	0.08	0.09	0.12	0.07	0.06
Medtr6g052300	MtrunA17Chr6g0469911	MtCBS1	0.18	0	0	0.06	0.07	2.07	3.04	1.47	1.12	4.3	2.49	3.97	1.36	2.25	11.79	4.54	4.16	2.35	2.62	12.46	0.34	0.91	0.17	0.24	0.18
Medtr4g079630	MtrunA17Chr4g0040971	MtCLE12	0	0	0	0	0	0	0	0	0.99	5.42	0	0.02	0	3.29	14.81	0	0	0.03	3.88	16.99	0	0	0	0	0
Medtr2g103303	MtrunA17Chr2g0332661	MtNPD1	0	0	0	0	0	0	0.03	0.16	0.56	31.03	0.05	0.26	0.16	6.45	64.83	0.2	1.04	0.52	6.77	101.36	0.03	0	0	0	0
Medtr5g036087	MtrunA17Chr5g0414657	MtMMPL	0.02	0	0	0	0	0	0	0.01	0.51	19.1	0.02	0.02	0.03	4.16	63.61	0.07	0.06	0	7.61	128.05	0	0	0	0	0
Medtr4g094335	MtrunA17Chr4g0050851	MtSEN1	0	0	0	0	0	0.01	0	0.16	0.2	1.81	0.01	0.02	0.15	1.47	4.27	0	0.01	0.22	1.69	7.33	0	0	0	0	0
Medtr7g022640	MtrunA17Chr7g0222521	MtNAD1	0	0	0	0	0	0	0	0	0	0.39	0	0	0	0	0.57	0	0	0	0	1.2	0	0	0	0	0
Medtr4g085800	MtrunA17Chr4g0044681	MtDNF2	0.62	0.49	0.24	0.15	0.29	0.95	0.81	1.18	0.64	8.15	1.41	0.81	0.78	0.49	14.66	1.11	0.79	0.73	0.59	27.31	1.08	0.52	0.19	0.59	0.38
Medtr4g064893	MtrunA17Chr4g0032191	MtMTP2	1.11	1.7	1.41	1.53	1.12	1.2	1.71	1.57	2.07	3.05	1.45	1.76	1.57	1.92	4.61	1.88	1.78	1.54	2.48	6.25	2.02	1.73	1.54	1.99	1.51
Medtr6g086170	MtrunA17Chr6g0485191	MtSST1	0.03	0.01	0.01	0.02	0.03	0.06	0.1	0.08	0.16	1.92	0.04	0.08	0.08	0.25	2.04	0.13	0.06	0.17	0.18	5.7	0.04	0.04	0.06	0.02	0.14
Medtr4g014540	MtrunA17Chr4g0005581	MtFER3	3.67	2.26	4.14	7.43	7.1	4.83	2.59	3.53	3.4	19.71	4.09	5.23	7.17	12.44	31.34	1.4	4.49	5.52	9.61	35.48	1.69	5.61	4.31	4.04	3.4
Medtr1g094960	MtrunA17Chr1g0199681	MtARF16a	3.18	1.2	1.56	3.07	3.78	3.08	5.46	5.13	4.45	5.62	4.75	7.76	9.58	11.35	8.46	4.6	8.18	11.78	12.25	8.32	3.02	4.74	4.28	2.87	1.55
Medtr8g106790	MtrunA17Chr8g0392701	MtRACK1-like	156.85	140.51	204.33	253.86	322.72	209.54	238.92	279.89	292.44	299.63	252.52	543.09	681.14	954.6	730.53	209.86	413.9	507.3	677.45	626.03	218.34	267.45	288.22	198.59	214.98
Medtr7g080460	MtrunA17Chr7g0249621	MtPLT4	0.23	1.18	2.06	3.26	6.11	1.37	1.92	3.23	4.53	6.17	1.86	3.99	6.43	14.25	11.38	0.73	3.02	6.55	14.25	11	3.17	4.59	4.02	3.66	1.66
Medtr3g116200	MtrunA17Chr3g0144341	MtSIP1	6.31	7.72	7.16	8.88	12.17	10.11	10.71	12.13	11.88	14.85	9.33	14.69	19.46	24.86	27.93	8.79	13.22	15.45	22.02	28.47	9.49	10.71	11.92	8.97	9.92
Medtr8g058380	MtrunA17Chr8g0359761	MtCDC16	4.63	4.48	3.99	6.4	6.98	6.33	6.1	6.91	8.11	8.64	6.76	10.35	12.49	15.9	14.93	7.47	9.8	11.01	14.8	15.01	6.45	6.48	7.73	4.98	6.69
Medtr8g043970	MtrunA17Chr8g0355131	DMI3	50.16	37.75	24.65	27	21.05	48.48	43.97	41.06	33.47	40.38	51.28	48.45	47.98	58.29	90.91	62.21	51.79	52.07	70.1	106	31.57	31.07	31.71	28.6	33.13
Medtr3g107970	MtrunA17Chr3g0138431	MtRbohA	9.76	5.32	3.37	4.11	6.65	8.06	4.52	4.61	5.6	6.09	9.36	7.34	9.88	15.2	11.9	7.31	8.61	8.69	15.42	13.35	4.93	6.58	7.4	3.63	8.54
Medtr7g113680	MtrunA17Chr7g0272991	MtNF-YC2	30.01	39.31	35.4	36.8	50.06	45.76	54.81	62.12	66.62	91.07	45.41	65.7	68.21	96	217.47	41.17	50.26	58.44	81.64	164.08	53.88	49.82	56.32	48.66	49.39
Medtr3g083580	MtrunA17Chr3g0121271	MtBG2	2.19	1.76	1.8	3.21	4	1.81	1.73	2.28	3.88	3.39	2.03	3.15	4.86	17.49	9.33	2.39	2.04	3.87	15.27	8.22	1.81	2.82	2.31	1.63	2.9
Medtr7g090020	MtrunA17Chr7g0256321	MtNOOT	1.1	1.71	6.16	10.39	5.1	1.64	3.07	6.8	9.54	13.27	2.66	6.46	12.37	32	40.67	2.71	5.36	7.25	25.3	29.13	1.3	1.56	1.55	0.98	1.16
Medtr4g127100	MtrunA17Chr4g0071571	MtPIN2	0.28	0.33	2.5	1.42	7.55	6.85	0.53	1.11	5.07	6.6	6.15	1.17	2.63	18.17	11.79	0.37	1.05	5.36	16.82	12.63	1.16	6.2	9.06	4.85	2.49
Medtr4g124660	MtrunA17Chr4g0070011	MtSUCS1	528.42	372.78	409.34	512.17	438.13	391.23	291.47	388.1	410.35	552.62	612.37	420.18	531.15	645.31	1603.82	757.93	399.77	557.57	756.25	1523.7	376.4	388.09	384.57	308.5	429.35
Medtr8g097320	MtrunA17Chr8g0386521	MtSymREM1	0.06	0.05	0.02	0	0.02	0.13	0.02	0.02	0	18.78	0.02	0	0	0.14	20.59	0.04	0.06	0.01	0.11	42.85	0.14	0.14	0.07	0.06	0.05
Medtr2g098180	MtrunA17Chr2g0328971	MtPLT1	0.18	0.73	0.92	1.4	3.22	1.26	1.19	2.1	2.47	2.96	1.48	2.25	4	6.43	5.84	1.05	2.05	4.27	7.09	6	2.03	3.09	3.63	1.83	2.2
Medtr1g013150	MtrunA17Chr1g0149821	LjCHIT5-like	4.57	3.21	6.7	1.83	2.93	7.44	9.76	12.93	7.73	16.71	9.47	7.94	9.79	7.61	25.65	10.75	8	8.9	9.16	38.51	12.64	10.04	11.1	10.86	9.41
Medtr3g027890	MtrunA17Chr3g0087791	MtDNF1	26.71	18.96	26.39	28.55	43.58	41.46	23.91	29.98	36.84	67.31	42.38	32.11	45.67	72.27	112.53	48.58	33.32	49.32	68.86	179.25	28.9	30.5	47.34	29	36.77
Medtr5g089520	MtrunA17Chr5g0441831	MtRDN1	10.76	12.61	12.19	15.07	15.81	13.93	13.83	14.13	16.25	16.82	10.79	13.84	13.4	18.55	22.27	0.71	1.12	1.04	1.16	2.61	13.99	15.79	15.03	12.76	16.33
Medtr1g025550	MtrunA17Chr1g0156811	MtSYT2	48.5	61.48	76.09	74.48	66.26	63.36	69.17	79.08	82.96	67.49	64.23	60.45	66.61	34.03	20.7	100.92	73.26	81.47	51.96	30.32	79.66	68.94	70.47	71.65	71.71

### Sheet: F6  Rhizobia induced in shoots
Average FPKMs of genes found in seedling shoots to be induced following inoculation of roots with rhizobia			Average FPKM across 5 time points
Category	Mtv4.1	MtrunA17 v5	A17 -R t=0	A17 -R t=12	A17 -R t=24	A17 -R t=48	A17 -R t=72	A17 +R t=0	A17 +R t=12	A17 +R t=24	A17 +R t=48	A17 +R t=72	sunn4 +R t=0	sunn4 +R t=12	sunn4 +R t=24	sunn4 +R t=48	sunn4 +R t=72	rdn1-2 +R t=0	rdn1-2 +R t=12	rdn1-2 +R t=24	rdn1-2 +R t=48	rdn1-2 +R t=72	annotation
induced in all	Medtr3g111880	MtrunA17Chr3g0141601	17.0885	8.2383	8.22286	8.63194	7.43347	14.993	10.5316	29.9706	29.1013	23.1308	8.17473	6.65399	13.058	8.77007	6.87998	11.1621	5.73614	9.36366	15.6413	19.8906	MYB family transcription factor
induced in all	Medtr4g035905	MtrunA17Chr4g0018281	108.86	255.143	120.564	194.118	257.559	381.789	338.545	634.726	773.867	729.553	348.072	496.318	751.184	832.323	943.365	502.424	334.572	1006.63	997.243	1047.84	plant invertase/pectin methylesterase inhibitor
induced in all	Medtr8g018790	MtrunA17Chr8g0343081	1.14755	3.86867	1.93935	4.20122	4.58481	1.68018	4.17577	5.46389	10.0837	11.3249	3.029	5.28639	6.47106	14.6882	16.2398	1.64443	3.24245	5.24909	10.678	13.8279	puromycin-sensitive aminopeptidase-like protein
induced in all	Medtr3g449840	-	2.4893	2.32663	2.31968	8.60332	5.56903	5.00916	7.02506	8.79734	13.2227	23.7453	3.14291	7.40612	12.5731	13.5702	31.5351	11.6962	6.42408	14.1144	24.4671	23.0768	70 aa hypothetical protein
induced in all	Medtr4g026440	MtrunA17Chr4g0012051	0	0.0575357	0.103802	0.657498	0.378931	0.369959	0.450052	0.476478	0.658644	3.36183	0.071723	0.556406	0.202719	1.11587	4.24618	0.712558	0.47565	0.63387	1.95671	2.05654	IMA11 (Iron Man Protein)
induced in all	Medtr5g025270	MtrunA17Chr5g0407951	26.0355	69.8324	21.7786	29.6742	26.2142	47.1899	50.4982	65.8265	89.9955	77.0878	52.98	51.1294	73.058	103.868	133.917	53.303	63.9724	68.071	95.8384	105.399	carotenoid cleavage dioxygenase 4a-6 (CCD4)
induced in all	Medtr7g024765	MtrunA17Chr7g0223351	9.6471	16.1577	7.48204	12.1163	13.0039	19.7985	12.7616	22.3358	29.6395	32.0715	16.6807	15.0522	23.6796	31.5736	28.1614	21.4737	11.9509	25.4204	34.8404	38.4284	acetyltransferase (GNAT) domain protein
induced in all	Medtr2g022900	MtrunA17Chr2g0288211	6.8062	33.3469	8.12922	14.3607	17.6345	15.3059	25.5145	30.9997	49.0032	43.6274	18.7208	28.2387	27.8217	46.6581	40.1574	17.1716	25.1779	35.0623	56.0687	53.1817	15.4 kDa class V heat shock protein
induced in sunn-4	Medtr1g074990	MtrunA17Chr1g0186851	1.69698	0.829399	0.436405	0.310888	0.662285	0.630927	0.739544	0.297427	0.504497	1.77373	0.940153	5.05655	0.426012	0.452503	0.0684457	0.427327	1.76348	0.281643	0.161037	0.121245	sieve element occlusion protein
induced in sunn-4	Medtr2g435780	-	3.33479	3.44525	2.37554	3.6076	5.18906	2.23825	2.11958	2.1577	1.8276	2.94255	3.09667	5.67791	7.5742	8.38674	15.1181	4.93483	2.65741	4.35255	3.77783	3.32539	76 aa hypothetical protein
induced in sunn-4	Medtr4g121913	MtrunA17Chr4g0068251	6.51227	3.63489	5.32843	5.89487	10.035	4.89882	2.2448	4.30279	4.14703	3.51696	6.11702	4.76009	13.7705	15.8358	25.7007	4.00315	2.24461	4.56071	5.58035	7.59754	66 aa hypothetical protein
														`
					`
